# The evolution of the human DNA replication timing program

**DOI:** 10.1101/2022.08.09.503365

**Authors:** Alexa N. Bracci, Anissa Dallmann, Qiliang Ding, Melissa J. Hubisz, Madison Caballero, Amnon Koren

**Affiliations:** Department of Molecular Biology and Genetics, Cornell University, Ithaca, NY 14853, USA; Bioinformatics Facility, Institute of Biotechnology, Cornell University, Ithaca, NY 14853, USA

## Abstract

DNA is replicated according to a defined spatiotemporal program that is linked to both gene regulation and genome stability. The evolutionary forces that have shaped replication timing programs in eukaryotic species are largely unknown. Here, we studied the molecular causes and consequences of replication timing evolution across 94 humans, 95 chimpanzees, and 23 rhesus macaques. Replication timing differences recapitulated the species’ phylogenetic tree, suggesting continuous evolution of the DNA replication timing program in primates. Hundreds of genomic regions had significant replication timing variation between humans and chimpanzees, of which 66 showed advances in replication origin firing in humans while 57 were delayed. Genes overlapping these regions displayed correlated changes in expression levels and chromatin structure. Many human-chimpanzee variants also exhibited inter-individual replication timing variation, pointing to ongoing evolution of replication timing at these loci. Association of replication timing variation with genetic variation revealed that DNA sequence evolution can explain replication timing variation between species. Taken together, DNA replication timing shows substantial and ongoing evolution in the human lineage that is driven by sequence alterations and impacts regulatory evolution.
