## Supplementary material for "The evolution of the human DNA replication timing program": Table S2

### Sheet: Sheet1
RT Variant Category	GO Biological Process Complete	Fold Enrichment	FDR	Notes
All LCL variants	Detection of chemical stimulus involved in sensory perception of smell	0.25	2.89x10-13
Human resolved changes (LCL)	DNA cytosine deamination	16.35	7.98x10-3	Driven by APOBEC gene cluster
	Cytidine deamination	12.26	1.17x10-2	Driven by APOBEC gene cluster
	Cytidine to uridine editing	12.26	61.1x10-2	Driven by APOBEC gene cluster
	Negative regulation of single stranded viral RNA replication via double stranded DNA intermediate	10.51	9.43X10-3	Driven by APOBEC gene cluster
	Negative regulation of transposition	7.28	1.28X10-2	Driven by APOBEC gene cluster
	DNA demethylation	8.85	1.26X10-2	Driven by APOBEC gene cluster
	Detection of chemical stimulus involved in sensory perception of smell	0.06	7.52x10-3
All iPSC variants	Positive regulation of peptidyl-serine phosphorylation of STAT protein	5.16	4.16x10-2	Interferon (IFNA) gene cluster
	Humoral immune response	2.05	7.49x10-3
Human earlier (iPSC)	Regulation of serine type endopeptidase activity	11.92	3.15x10-2
	Positive regulation of peptidyl-serine phosphorylation of STAT protein	8.94	1.13x10-4	IFNA gene cluster
	Natural killer cell activation involved in immune response	7.77	1.73x10-4	IFNA gene cluster
	B cell proliferation	5.66	1.84x10-4	IFNA gene cluster
	Response to exogenous dsRNA	4.82	7.7x10-4	IFNA gene cluster
	Antibacterial humoral response	4.29	4.65x10-3
	Forelimb morphogenesis	4.19	4.93x10-2
	B cell differentiation	2.71	4.42x10-2
	Cartilage development	2.35	4.7x10-2
	Negative regulation of endopeptidase activity	2.24	1.8x10-2
	Anterior/posterior pattern specification	2.19	3.62x10-2
Human later (iPSC)	Negative regulation of cellular glucuronidation	14.06	1.52x10-2	Driven by cluster: UDP-glucuronosyltransferase
	Negative regulation of glucuronosyltransferase activity	14.06	1.14x10-2	Driven by cluster: UDP-glucuronosyltransferase
	Flavonoid glucuronidation	14.06	1.06x10-2	Driven by cluster: UDP-glucuronosyltransferase
	Xenobiotic glucuronidation	11.5	1.62x10-2	Driven by cluster: UDP-glucuronosyltransferase
Shared LCL-iPSC	Positive regulation of peptidyl-serine phosphorylation of STAT protein	14.6	3.85x10-7	IFNA gene cluster
	Natural killer cell activation involved in immune response	12.16	8.27x10-7	IFNA gene cluster
	B cell proliferation	8.27	3.77x10-6	IFNA gene cluster
	Response to exogenous dsRNA	6.63	7.51x10-5	IFNA gene cluster
	Type I interferon signaling pathway	6.49	1.82x10-4	IFNA gene cluster
	T cell activation involved in immune response	5.15	1.8x10-4	IFNA gene cluster
	Cellular response to virus	4.14	1.69x10-3	IFNA gene cluster
	Humoral immune response	3	9.92x10-5
PANTHER Overrepresentation Test (Released 2022-02-02)
Test Type: Fisher
Correction: FDR
* Note: only included main categories here but many had subcategories that were also significant (e.g. B cell prolifteration -> lymphocyte prolifteration -> mononuclear cell proliferation -> leukocyte proliferation -> cell population proliferation)
