## Supplementary material for "The evolution of the human DNA replication timing program": Table S3

### Sheet: Sheet1
Cell type	Species	Cell line	Replicates	Sequencing batch	Filtered	Notes
LCL	Chimpanzee	NS03621	3	1, 2, 3		Batch 1 sample used for analysis
LCL	Chimpanzee	NS03622	1	1
LCL	Chimpanzee	NS03623	1	1
LCL	Chimpanzee	NS03629	1	1
LCL	Chimpanzee	NS03639	3	1, 2, 3		Batch 1 sample used for analysis
LCL	Chimpanzee	NS03641	1	1
LCL	Chimpanzee	NS03646	1	1
LCL	Chimpanzee	NS03648	1	1
LCL	Chimpanzee	NS03650	1	1
LCL	Chimpanzee	NS03654	1	1
LCL	Chimpanzee	NS03656	1	1
LCL	Chimpanzee	NS03657	1	1
LCL	Chimpanzee	NS03659	1	1
LCL	Chimpanzee	NS03660	1	1
LCL	Chimpanzee	NS06006	1	1
LCL	Chimpanzee	NS03610	1	1
LCL	Chimpanzee	S004923	2	0, 1	Yes, batch 1 only
LCL	Chimpanzee	S011128	2	1, 3	Yes, both batches
LCL	Chimpanzee	NS04925	1	2
LCL	Chimpanzee	NS04934	1	2
LCL	Chimpanzee	NS04954	1	2
LCL	Chimpanzee	NS04960	1	2
LCL	Chimpanzee	NS04971	1	2
LCL	Chimpanzee	NS04973	1	2
LCL	Chimpanzee	NS04978	1	2
LCL	Chimpanzee	NS04988	1	2
LCL	Chimpanzee	NS04990	1	2
LCL	Chimpanzee	NS05028	1	2
LCL	Chimpanzee	NS05032	1	2
LCL	Chimpanzee	NS05034	1	2
LCL	Chimpanzee	NS05041	1	2
LCL	Chimpanzee	NS05043	1	2
LCL	Chimpanzee	NS05045	1	2
LCL	Chimpanzee	NS05051	1	2
LCL	Chimpanzee	NS05052	1	2
LCL	Chimpanzee	NS05058	1	2
LCL	Chimpanzee	NS05060	1	2
LCL	Chimpanzee	NS05062	1	2
LCL	Chimpanzee	NS05082	1	2
LCL	Chimpanzee	NS05083	1	2
LCL	Chimpanzee	NS05192	1	2
LCL	Chimpanzee	NS05200	1	2
LCL	Chimpanzee	NS05201	1	2
LCL	Chimpanzee	NS05202	1	2
LCL	Chimpanzee	NS05203	1	2
LCL	Chimpanzee	NS05214	1	2
LCL	Chimpanzee	NS05216	1	2
LCL	Chimpanzee	NS05224	1	2
LCL	Chimpanzee	NS05228	1	2
LCL	Chimpanzee	NS05231	1	2
LCL	Chimpanzee	NS05233	1	2
LCL	Chimpanzee	NS05235	1	2
LCL	Chimpanzee	NS05239	1	2
LCL	Chimpanzee	NS05241	1	2
LCL	Chimpanzee	NS05293	1	2
LCL	Chimpanzee	NS05295	1	2
LCL	Chimpanzee	NS05297	1	2
LCL	Chimpanzee	NS05301	1	2
LCL	Chimpanzee	NS05416	1	2
LCL	Chimpanzee	NS05417	1	2
LCL	Chimpanzee	NS05424	1	2
LCL	Chimpanzee	NS05435	1	2
LCL	Chimpanzee	NS05436	1	2
LCL	Chimpanzee	NS05440	1	2
LCL	Chimpanzee	NS05549	1	2
LCL	Chimpanzee	NS05551	1	2
LCL	Chimpanzee	NS05579	1	2
LCL	Chimpanzee	NS05581	1	2
LCL	Chimpanzee	NS05583	1	2
LCL	Chimpanzee	NS05794	1	2
LCL	Chimpanzee	NS05796	1	2
LCL	Chimpanzee	NS05801	1	2
LCL	Chimpanzee	NS05802	1	2
LCL	Chimpanzee	NS05807	1	2
LCL	Chimpanzee	NS05823	1	2
LCL	Chimpanzee	NS05824	1	2
LCL	Chimpanzee	NS05825	1	2
LCL	Chimpanzee	NS05837	1	2
LCL	Chimpanzee	NS06003	1	2
LCL	Chimpanzee	NS06008	1	2
LCL	Chimpanzee	NS07602	1	2
LCL	Chimpanzee	NS08860	1	2
LCL	Chimpanzee	NS08868	1	2
LCL	Chimpanzee	NS08882	1	2
LCL	Chimpanzee	NS08889	1	2
LCL	Chimpanzee	NS08891	1	2
LCL	Chimpanzee	NS08893	1	2
LCL	Chimpanzee	NS08895	1	2
LCL	Chimpanzee	NS08974	1	2
LCL	Chimpanzee	NS08976	1	2
LCL	Rhesus	241-97	1	3
LCL	Rhesus	330-08	1	3
LCL	Rhesus	106-05	1	3
LCL	Rhesus	181-96	1	3
LCL	Rhesus	243-03	1	3
LCL	Rhesus	266-03	1	3
LCL	Rhesus	265-95	1	3
LCL	Rhesus	512-98	1	3
LCL	Rhesus	151-99	1	3
LCL	Rhesus	290-96	1	3
LCL	Rhesus	303-97	1	3
LCL	Rhesus	493-98	1	3
LCL	Rhesus	271-02	1	3
LCL	Rhesus	488-98	1	3
LCL	Rhesus	249-97	1	3
LCL	Rhesus	71-06	1	3		G1/S generated too
LCL	Rhesus	239-95	1	3
LCL	Rhesus	143-99	1	3
LCL	Rhesus	150-97	1	3
LCL	Rhesus	380-05	1	3
LCL	Rhesus	125-02	1	3
LCL	Rhesus	153-99	1	3
LCL	Rhesus	256-95	1	3
LCL	Human	NA18486	1	1
LCL	Human	NA18498	1	1
LCL	Human	NA18517	1	1
LCL	Human	NA18917	1	1
LCL	Human	NA18923	1	1
LCL	Human	NA19116	1	1
LCL	Human	NA19131	1	1
LCL	Human	NA19144	1	2
LCL	Human	NA19152	1	1
LCL	Human	NA19175	1	1
LCL	Human	NA19256	1	2
LCL	Human	BD10	1	1		from Grant Stewart
LCL	Human	BD8	1	1		from Grant Stewart
LCL	Human	BD9	1	1		from Grant Stewart
LCL	Human	GM23356	1	1
LCL	Human	GM23425	1	1
LCL	Human	GM23832	1	1
LCL	Human	GM23862	1	1
LCL	Human	GM24352	1	1
LCL	Human	NA03187	1	1
LCL	Human	NA03188	1	1
LCL	Human	NA03189	1	1
LCL	Human	NA03332	1	1
LCL	Human	NA03334	1	1
LCL	Human	NA03382	1	1
LCL	Human	NA04408	1	1
LCL	Human	NA06804	1	1
LCL	Human	NA07028	1	1
LCL	Human	NA07046	1	1
LCL	Human	NA07060	1	1
LCL	Human	NA07061	1	1
LCL	Human	NA07092	1	1
LCL	Human	NA07432	1	1
LCL	Human	NA07939	1	1
LCL	Human	NA09960	1	1
LCL	Human	NA10005	1	1
LCL	Human	NA10006	1	1
LCL	Human	NA10074	1	1
LCL	Human	NA10266	1	1
LCL	Human	NA11166	1	1
LCL	Human	NA11304	1	1
LCL	Human	NA11516	1	1
LCL	Human	NA13042	1	1
LCL	Human	NA13415	1	1
LCL	Human	NA13419	1	1
LCL	Human	NA13705	1	1
LCL	Human	NA13715	1	1
LCL	Human	NA14043	1	1
LCL	Human	NA14090	1	1
LCL	Human	NA14171	1	1
LCL	Human	NA14297	1	1
LCL	Human	NA16271	1	1
LCL	Human	NA16808	1	1
LCL	Human	NA16809	1	1
LCL	Human	NA16810	1	1
LCL	Human	NA17729	1	1
LCL	Human	NA17879	1	1
LCL	Human	NA17938	1	1
LCL	Human	NA17942	1	1
LCL	Human	NA20027	1	1
LCL	Human	NA20408	1	1
LCL	Human	NA20409	1	1
LCL	Human	NA22601	1	1
LCL	Human	NA23503	1	1
LCL	Human	NA23599	1	1
LCL	Human	NG03259	1	1
LCL	Human	NG03344	1	1
LCL	Human	NG03506	1	1
LCL	Human	NG04103	1	1
LCL	Human	NG05140	1	1
LCL	Human	NG07091	1	1
LCL	Human	NG07896	1	1
LCL	Human	NG08006	1	1
LCL	Human	NG17485	1	1
LCL	Human	NG17487	1	1
LCL	Human	NG20427	1	1
LCL	Human	NG20429	1	1
LCL	Human	NG20606	1	1
LCL	Human	NG20607	1	1
LCL	Human	NG20623	1	1
LCL	Human	NG20625	1	1
LCL	Human	NG20626	1	1
LCL	Human	NG20627	1	1
LCL	Human	NA07025	1	1
LCL	Human	NA07437	1	1
LCL	Human	NA13044	1	1
LCL	Human	NA13048	1	1
LCL	Human	NA13051	1	1
iPSC	Chimpanzee	C3615D	1	1
iPSC	Chimpanzee	C3647	1	1	Yes
iPSC	Chimpanzee	C3649	1	1		G1/S generated too
iPSC	Chimpanzee	C40210A	1	1
iPSC	Chimpanzee	C40280	1	1
iPSC	Chimpanzee	C4955D	1	1
iPSC	Chimpanzee	C8861	1	1
iPSC	Human	H20157	1	1
iPSC	Human	H20682-I	2	1, 3	Yes, both batches
iPSC	Human	H20961	1	1	Yes
iPSC	Human	H21792	1	1
iPSC	Human	H23555	1	1
iPSC	Human	H28126	1	1
iPSC	Human	H28834	1	1
iPSC	Human	AG25370	1	1
